# Carbon limitation leads to thermodynamic regulation of aerobic metabolism

**DOI:** 10.1101/2020.01.15.905331

**Authors:** Vanessa A. Garayburu-Caruso, James C. Stegen, Hyun-Seob Song, Lupita Renteria, Jaqueline Wells, Whitney Garcia, Charles T. Resch, Amy Goldman, Rosalie Chu, Jason Toyoda, Emily B. Graham

## Abstract

Organic matter (OM) metabolism in freshwater ecosystems is a critical source of uncertainty in global biogeochemical cycles, yet aquatic OM cycling remains poorly understood. Here, we present the first work to explicitly test OM thermodynamics as a key regulator of aerobic respiration, challenging long-held beliefs that organic carbon and oxygen concentrations are the primary determinants of respiration rates. We pair controlled microcosm experiments with ultrahigh-resolution OM characterization to demonstrate a clear relationship between OM thermodynamic favorability and aerobic respiration under carbon limitation. We also demonstrate a shift in the regulation of aerobic respiration from OM thermodynamics to nitrogen content when carbon is in excess, highlighting a central role for OM thermodynamics in aquatic biogeochemical cycling particularly in carbon-limited ecosystems. Our work therefore illuminates a structural gap in aquatic biogeochemical models and presents a new paradigm in which OM thermodynamics and nitrogen content interactively govern aerobic respiration.

---

Metabolism of organic matter (OM) in freshwater ecosystems plays a large role in global biogeochemical cycles^1–3^, as freshwater ecosystems emit more than 2 Pg C yr^−1^ into the atmosphere^4,5^. These emissions are largely dominated by contributions from river corridors^1,5,6^, and within the river corridor, areas of groundwater-surface water mixing (hyporheic zones) have a disproportionate impact on aerobic respiration^7–9^. Recent field observations have suggested that OM chemistry, and in particular OM thermodynamics, are key to predicting aerobic respiration in hyporheic zones^10–12^. If supported, these observations challenge a widespread paradigm that organic carbon and oxygen concentrations are the primary determinants of aerobic respiration rates and highlight a key source of model uncertainty. Yet, no work has provided direct evidence for OM thermodynamics as a regulator of aerobic respiration in a controlled laboratory environment. Demonstrating this behavior would identify mechanisms that drive field-based phenomena and would enable key properties of OM to be represented in predictive models, thereby contributing to reducing the uncertainty in modeling river corridor biogeochemical cycling^13,14^.

We use highly controlled aerobic microcosms, non-invasive dissolved oxygen consumption rates, and ultrahigh-resolution OM characterization to investigate the role of OM chemistry in determining aerobic respiration in hyporheic zone sediments. Based on field observations^10–12^, we hypothesized that OM chemistry, including thermodynamic favorability and nitrogen (N) content, would regulate aerobic respiration. Historically, investigations of thermodynamic constraints on microbial metabolism have primarily focused on oxidation-reduction reactions that are controlled by the availability of various terminal electron acceptors (e.g., oxygen, nitrate, sulfate)^15–17^. Theory indicates that respiration under aerobic conditions is governed by rate kinetics, while thermodynamic regulation has no influence. This expectation is based on the premise that using oxygen as the terminal electron acceptor provides sufficient energy for ATP generation regardless of thermodynamic properties of the electron donor^18,19^. Consequently, the role of OM thermodynamics in microbial metabolism has been mainly explored under anaerobic conditions^20–23^. However, OM chemistry has recently emerged as a possible regulator of aerobic metabolism based on correlative field-based observation. These studies have suggested that OM thermodynamics interact with N content and carbon concentration to influence aerobic respiration^10–12^. Here, we present the first work to explicitly test OM thermodynamics as a key regulator of aerobic respiration and demonstrate a clear relationship between OM thermodynamic favorability and aerobic respiration under carbon limitation, thus challenging long-held beliefs that respiration rates are govern solely by kinetics.
