## Supplementary Table 2. List of transformations for "Carbon limitation leads to thermodynamic regulation of aerobic metabolism"

### Sheet: Unique_Smaller_Kept_Ult_Trans
Name	Mass
CH4_O	0.03638
NH_CH2	0.99525
Na_H	21.9819
CH3COO-	59.0133
PO43-	94.9534
SO42-	95.9517
NO3-	61.9878
NH4+	18.0344
H2S	33.9877
S2O32-	111.929
Alanine	71.0371
Arginine	156.101
Asparagine	114.043
Aspartic Acid	115.027
Cysteine	103.009
Cystine	222.013
Glutamic Acid	129.043
Glutamine	128.059
Glycine	57.0215
Histidine	137.059
Isoleucine	113.084
Leucine	113.084
Lysine	128.095
Methionine	131.04
Phenylalanine	147.068
Proline	97.0528
Serine	87.032
Threonine	101.048
Tryptophan	186.079
Tyrosine	163.063
Valine	99.0684
acetotacetate (-H2O)	84.0211
acetone (-H)	57.034
adenylate (-H2O)	329.053
biotinyl (-H)	243.08
biotinyl (-H2O)	226.078
carbamoyl P transfer (-H2PO4)	44.0136
co-enzyme A (-H)	765.1
co-enzyme A (-H2O)	748.097
glutathione (-H2O)	289.073
isoprene addition (-H)	67.0548
malonyl group (-H2O)	86.0004
palmitoylation (-H2O)	238.23
pyridoxal phosphate (-H2O)	229.014
urea addition (-H)	59.0245
adenine (-H)	134.047
adenosine (-H2O)	249.086
Adenosine 5'-diphosphate (-H2O)	409.019
Adenosine 5'monophosphate (-H2O)	329.053
cytidine 5' diphosphate (-H2O)	385.008
cytidine 5' monophsophate (-H2O)	305.041
cytosine (-H)	110.035
Guanosine 5- diphosphate (-H2O)	425.014
Guanosine 5- monophosphate (-H2O)	345.047
guanine (-H)	150.042
guanosine (-H2O)	265.081
deoxythymidine 5' diphosphate (-H2O)	384.012
thymidine (-H2O)	224.08
thymine (-H)	125.035
thymidine 5' monophosphate (-H2O)	304.046
uridine 5' diphosphate (-H2O)	385.992
uridine 5' monophosphate (-H2O)	306.025
uracil (-H)	111.019
uridine (-H2O)	226.059
acetylation (-H)	59.0133
acetylation (-H2O)	42.0106
C2H2	26.0157
Carboxylation	43.9898
CHO2	44.9977
condensation/dehydration	18.0106
diphosphate	160.94
ethyl addition (-H2O)	28.0313
Formic Acid (-H2O)	27.9949
glyoxylate (-H2O)	55.9898
hydrogenation/dehydrogenation	2.01565
hydroxylation (-H)	15.9949
Inorganic Phosphate	30.9738
ketol group (-H2O)	42.0106
methanol (-H2O)	14.0157
phosphate	79.9663
primary amine	16.0187
pyrophosphate	61.9475
secondary amine	15.0109
sulfate (-H2O)	79.9568
tertiary amine	14.0031
C6H10O5	162.053
C6H10O6	178.048
D-Ribose (-H2O) (ribosylation)	132.042
disaccharide (-H2O)	340.101
glucose-N-Phosphate (-H2O)	242.019
Glucuronic Acid (-H2O)	176.032
monosaccharide (-H2O)	162.053
trisaccharide (-H2O)	486.158
erythose (-H2O)	102.032
transamination (-O)	2.03946
H2N1O_1	0.023809
C_1H_5N_1O2	0.947631
H_1O1N_1	0.984016
C_1H_1N1	0.995249
C12_C13	1.00336
H1	1.00782
H3N1O_3S1	1.01388
H3O_1N1	1.03163
H_2N_2O2	1.96803
C1H_1O_2l1	1.9712
C_1H_2O1	1.97927
N_1O1	1.99184
H_1O_1F1	1.9957
H2	2.01565
CH6O_1	2.05204
H_3N_3O3	2.95205
C_1H1N1O_2S1	2.99314
H1O1N_1	2.99967
H3	3.02347
H5O_1N1	3.04728
C_1O1	3.99492
H4	4.0313
H3N_1O1	5.01532
C4H6N1O_2P_1	5.08643
C_2H_2O2	5.97418
H_4N3O_2	5.98809
C2H_2O_1	5.98944
C_1H2O	6.01056
C3H2O_2	6.02582
H6	6.04695
C_1H1N_1S1	6.97682
H5O1N_1	7.03097
CH_4	7.9687
C_2O2	7.98983
C2O_1	8.00508
C_1H4O	8.02622
C3H4O_2	8.04147
H8	8.0626
C_2N_1O1P1	8.9656
C1H_1N1O_1	9.00033
C2H3N1O_2	9.03672
H_6O1	9.94796
C_3H_2O3	9.96909
H_2C1	9.98435
C_2H2O2	10.0055
C2H2O_1	10.0207
H10	10.0783
N1H_3	10.9796
C1H_1	10.9922
C1H1N1O_1	11.016
H_4O1	11.9636
C1	12
C2H4O_1	12.0364
H_3O1	12.9714
CH_1N_1O	12.984
H_1N1	12.9952
CH	13.0078
C1H3N1O_1	13.0316
C_1H_6O2	13.9429
H_2O1	13.9793
N1	14.0031
CH2	14.0157
H2N2O_1	14.0269
C2H6O_1	14.052
H_1S1O_1	14.9693
H_1O1	14.9871
CHN_1O	14.9997
H1N1	15.0109
C1H3	15.0235
CH5NO_1	15.0473
C1H5O_1N1	15.0473
C_1H_4O2	15.9585
O_1S1	15.9772
O1	15.9949
H1O1P1S_1	16.0044
H2N1	16.0187
C1H4	16.0313
O_1H4N2	16.0425
C2H8O_1	16.0677
H16	16.1252
H_1O2N_1	16.9789
O1H1	17.0027
C3H_1N1O_2	17.0054
H3N1	17.0265
C1H5	17.0391
C1H_1l1O_1	17.9661
C_1H_2O2	17.9742
H2O_1S1	17.9928
H2O	18.0106
H4N1	18.0344
CH6	18.0469
H6N2O_1	18.0582
C_8H_9N1O1P2S1	18.8472
H1O2N_1	18.9946
H3O1	19.0184
H5N1	19.0422
C_10H_2O5P2	19.9065
C_1O2	19.9898
C3O_1	20.0051
H4O	20.0262
C2H_2	21.9843
C_1H2O2	22.0055
C3H2O_1	22.0207
CH_4O	23.9636
C2	24
C1O_1N2	24.0112
C_1H4O2	24.0211
C3H4O_1	24.0364
C1H_1N1	24.9952
C2H3NO_1	25.0316
H_2C1O1	25.9793
C1H2O_1N2	26.0269
C2H2O2S_1	26.0334
C3H6O_1	26.052
C2HN_1O	26.9997
C1H1N1	27.0109
H3C2	27.0235
C2H5O_1N1	27.0473
H_4O2	27.9585
C_4H1N2O1P1	27.9827
Formic Acid_(_H2O)_CO	27.9949
N2	28.0061
ethyl addition_(_H2O)_C2H4	28.0313
C15H22O_7P_2	28.2602
H_1N1O1	28.9902
CHO	29.0027
CH3N	29.0265
C1H3N1	29.0265
C2H7N1O_1	29.0629
H_2S1	29.9564
H_2O2	29.9742
O1N1	29.998
C1H2O1	30.0106
H_1S1	30.9642
Inorganic_Phosphate_P	30.9738
CHN_1O2	30.9946
H1N1O1	31.0058
C1H5N1	31.0422
H_3l1	31.9454
O_2S2	31.9543
S1	31.9721
O2	31.9898
C1H4O_1S1	32.0085
C1H4O1	32.0262
C2H8	32.0626
H3O_1N1S1	33.0037
C1H_1l1	33.961
H2S1	33.9877
H2O2	34.0055
C4H2O_1	34.0207
C1H6O1	34.0419
C1H2O_1l1N1	34.9927
H3O2	35.0133
C3H1N1O_1	35.016
C4H4N1P_1	35.0606
C_1H1O1P1	35.9765
C1H1l1	35.9766
C_1O3	35.9847
C3	36
H4O2	36.0211
C4H4O_1	36.0364
C3H3N1O_1	37.0316
C5H2N5O_4P_1	37.0776
C2H_2O	37.9793
C3H2	38.0157
O2H6	38.0368
C4H6O_1	38.052
C3H5N1O_1	39.0473
C4H9N1O_2	39.0837
C_7H_2O4P2	39.9115
CH_4O2	39.9585
C2O1	39.9949
C3H4	40.0313
C4H8O_1	40.0677
C2HO	41.0027
C2H3N	41.0265
C3H7N1O_1	41.0629
H_2S1C1	41.9564
C1H_2O2	41.9742
acetylation_(_H2O)_C2H2O	42.0106
C1H2N2	42.0218
C3H6	42.047
C1H_1O2	42.982
C1H1O1N1	43.0058
C2H3O	43.0184
C2H5N	43.0422
C2H5N1	43.0422
C3H7	43.0548
Carboxylation_CO2	43.9898
carbamoyl_P_transfer_(_H2PO4)_CH2ON	44.0136
C2H4O1	44.0262
C3H8	44.0626
C4H12O_1	44.099
H_1N1O2	44.9851
CHO2_CHO2	44.9977
C2H3N_1O2	45.0102
CH3NO	45.0215
C2H5O1	45.034
C2H7N1	45.0578
H_2O3	45.9691
C1H2O2	46.0055
C2H6O1	46.0419
H1O2N1	47.0007
C1H5N1O_1S1	47.0194
O1S1	47.967
O3	47.9847
C4	48
C1H4S1	48.0034
C1H4O2	48.0211
C2H8O	48.0575
H1O3	48.9926
C1H5O2	49.029
H2O3	50.0004
C4H2	50.0157
C3H2N2O_1	50.0269
CH6O2	50.0368
C4H5N1O_1	51.0473
C3H13N7O_6	51.1538
C_1H1O2P1	51.9714
C3O	51.9949
H4O3	52.016
C4H4	52.0313
C3H4N2O_1	52.0425
C5H8O_1	52.0677
C2H_1O_1N1S1	52.9724
C3H3N	53.0266
C5H7N_1	53.0517
C_7H_4O5P2	53.8908
C_2H_2O1S2	53.9234
C1O_1l2	53.9428
C2H_2O2	53.9742
C3H2O1	54.0106
C4H6	54.0469
C3H3O1	55.0184
C7H5N1O_3	55.0575
C1H_1O_3l3	55.914
CH_4O3	55.9534
glyoxylate_(_H2O)_C2O2	55.9898
C1H3l_1O2S1	56.0165
C3H4O1	56.0262
C2H4N2	56.0374
C4H8	56.0626
Glycine_C2H3NO	57.0215
acetone_(_H)_C3H5O	57.034
C3H7N1	57.0578
C1H_1o1	57.9253
C2H2O2	58.0055
C1H2N2O1	58.0167
C3H6O1	58.0419
C3H8N1	58.0657
C3H10N2O_1	58.0895
acetylation_(_H)_C2H3O2	59.0133
C2H5N1O_1S1	59.0194
urea_addition_(_H)_CH3N2O	59.0245
C2H5N1O1	59.0371
CO3	59.9847
C2H4O2	60.0211
C1H4N2O1	60.0324
C3H8O1	60.0575
C3H10N1	60.0813
C1H3N1S1	60.9986
C1H3N1O2	61.0164
C2H7O1N1	61.0528
C1H7N3	61.064
C2H3l1	61.9923
C1H2O3	62.0004
C2H6S1	62.019
C2H6O2	62.0368
C4H3O_1N2	63.0347
O2S1	63.9619
H1O2P1	63.9714
O4	63.9797
H1O4S_1P1	63.9892
C4O	63.9949
C1H1O2F1	63.996
C1H4O1S1	63.9983
C1H4O3	64.016
C5H4	64.0313
C4H3N1	65.0265
H2O2S1	65.9776
H3O2P1	65.9871
H2O4	65.9953
C5H3l1O_2	66.0025
C4H2O	66.0106
C4O2	66.0317
C5H6	66.0469
H1C2N3	67.017
C5H5N_1O1	67.031
C4H5N1	67.0422
isoprene_addition_(_H)_C5H7	67.0548
C3O2	67.9898
C4H4O1	68.0262
C5H8	68.0626
C4H6N1O2S_1	68.0678
C3H3N1O1	69.0215
C4H7N1	69.0578
C1l2	69.9377
CH_2O3	69.9691
C3H2O2	70.0055
C4H6O1	70.0419
C4H10N2O_1	70.0895
C6H14O_1	70.1146
C2H1N1O2	71.0007
C3H3O2	71.0133
Alanine_C3H5NO	71.0371
C4H9N1	71.0735
C5H13O_1N1	71.1099
C1H_1O_2l3	71.9089
C2O3	71.9847
C3H4O2	72.0211
C4H8O1	72.0575
C4H12N2O_1	72.1051
C2H3N1O2	73.0164
C3H7O1N1	73.0528
C2H2O3	74.0004
C3H6O2	74.0368
C4H10O	74.0732
C8H10O_2	74.0884
C2H5N1O2	75.032
C6H5N1O_1	75.0473
C1H_2N_1O5	75.9559
C3H1O1l1	75.9716
C2H4O3	76.016
C6H4	76.0313
C5H3N1	77.0265
C1H7N3O1	77.0589
CH2O4	77.9953
C5H2O	78.0106
C2H6O3	78.0317
C5H4N1	78.0344
C5H8N3O_2	78.082
H_1O3S1	78.949
O3P1	78.9585
C5H5N1	79.0422
O3S1	79.9568
H1O3P1	79.9663
C1H5O2P1	80.0027
C5H4O1	80.0262
C6H8	80.0626
H1O3S1	80.9646
H3N1O2S1	80.9885
C5H7N1	81.0578
C6H11O_1N1	81.0942
H2O3S1	81.9725
C4H2O2	82.0055
C5H6O1	82.0419
C6H9O2P_1	82.0865
H2N_1O4P1	82.966
C5H9N1	83.0735
C3O3	83.9847
acetotacetate_(_H2O)_C4H4O2	84.0211
C4H4O4S_1	84.0389
C5H8O1	84.0575
C3H3N1O2	85.0164
C4H7N1O1	85.0527
malonyl_group_(_H2O)_C3H2O3	86.0004
C4H6O2	86.0368
C5H10O1	86.0732
C5H12N1	86.097
C6H14	86.1095
C7H1N_1O1	86.9997
Serine_C3H5NO2	87.032
C4H9O1N1	87.0684
C3H4O3	88.016
C7H4	88.0313
C3H6N1O2	88.0399
C4H8O2	88.0524
C3H3N_1O4	89.0001
C6H3N1	89.0265
C3H7N1O2	89.0477
C7H7O_1N1	89.0629
C2H2O4	89.9953
C3H6O3	90.0317
C2O2H6N2	90.0429
C7H6	90.0469
C6H5N1	91.0422
C2H4O4	92.0109
C6H4O1	92.0262
C3H8O3	92.0474
C7H8	92.0626
C5H3N1O1	93.0215
C4H3N3	93.0327
C6H7N1	93.0578
C5H7N3O_1	93.0691
C5H2O2	94.0055
C4H2O1N2	94.0167
C2H6O4	94.0266
C1H5O_1N1S1e1	94.9638
C5H5N1O1	95.0371
O4S1	95.9517
H1O4P1	95.9612
C4O3	95.9847
C5H4O2	96.0211
C4H4N2O1	96.0324
C6H8O	96.0575
H_1N_1O3S2	96.918
H3O3N1S1	96.9834
H4N1O3P1	96.9929
C4H3O2N1	97.0164
Proline_C5H7NO	97.0528
H3O4P1	97.9769
C4H2O3	98.0004
C5H6O2	98.0368
C6H10O1	98.0732
C4H5N1O2	99.032
C8H5N1O_1	99.0473
Valine_C5H9NO	99.0684
C4H4O3	100.016
C5H8O2	100.052
C4H8O1N2	100.064
C3H3O3N1	101.011
Threonine_C4H7NO2	101.048
C5H11N1O1	101.084
C4H6O1S1	102.014
C4H6O3	102.032
C5H2O_1N4	102.033
C5H10O2	102.068
C6H14O1	102.104
C6H1N1O1	103.006
Cysteine_C3H5NOS	103.009
C8H9N1O_1	103.079
C6O2	103.99
C3H4O4	104.011
C7H4O1	104.026
C6H4N2	104.037
C4H8O3	104.047
C8H8	104.063
C6H3N1O1	105.021
C3H7N1O1S1	105.025
C6H5N2	105.045
C4H11N1O2	105.079
C3H6O4	106.027
C6H4O1N1	106.029
C2H5O2N1S1	107.004
C2H6N1O2P1	107.014
C6H5N1O1	107.037
C7H9N1	107.073
C1H1O4P1	107.961
C6H4O2	108.021
C3H8O4	108.042
C7H8O1	108.058
C8H12	108.094
C5H3O2N1	109.016
C2H7O2N1S1	109.02
C6H7O1N1	109.053
C5H2O3	110
cytosine_(_H)_C4H4N3O	110.035
C6H6O2	110.037
C5H6O1N2	110.048
C7H10O1	110.073
C13H16O2P_2S_1	110.195
C1H1N_1O3S2	110.934
C3H1N3O2	111.007
uracil_(_H)_C4H3N2O2	111.019
C7H5l1	112.008
C5H4O3	112.016
C4H4N2O2	112.027
C6H8O2	112.052
C5H12N4O_1	112.111
C8H16	112.125
H1S2O3	112.937
C1H4N_1O5P1	112.977
C5H7N1O2	113.048
Isoleucine_C6H11NO	113.084
C4H2O4	113.995
C4H3F1N2O1	114.023
C5H6O3	114.032
Asparagine_C4H6N2O2	114.043
C6H10O2	114.068
C5H10N2O1	114.079
Aspartic_Acid_C4H5NO3	115.027
C5H7O3	115.04
C8H5N1	115.042
C5H9N1O2	115.063
C4H4O4	116.011
C3H4N2O3	116.022
C5H8O1S1	116.03
C5H8O3	116.047
C8H8O_1N2	116.074
C5H12O1N2	116.095
C4H7N1O1S1	117.025
C4H7O3N1	117.043
C5H3N5O_1	117.044
C8H7N1	117.058
C3H2O5	117.99
C4H6O4	118.027
C5H2N4	118.028
C8H6O1	118.042
C9H10	118.078
C3H5N1O2S1	119.004
C7H5N1O1	119.037
C6H5N3	119.048
C5H5N5O_1	119.06
C7H4O2	120.021
C6H4N2O1	120.032
C3H8O1N2S1	120.036
C4H8O4	120.042
C8H8O1	120.058
C6H3N1O2	121.016
C3H7N1O2S1	121.02
C8H11N1	121.089
C2H2O4S1	121.967
C7H6O2	122.037
C6H8N3	122.072
C8H10O1	122.073
C5H1N1O3	122.996
C2H6N1O3P1	123.009
C6H7N2O1	123.056
C8H13N1	123.105
H1C1O5P1	123.956
C2H4O2S2	123.965
C2H5O4P1	123.993
C6H4O3	124.016
C6H6N1O2	124.04
C2H3N_1O3S2	124.949
C4H3N3O2	125.023
thymine_(_H)_C5H5N2O2	125.035
C8H7l1	126.024
C6H6O3	126.032
C6H8N1S1	126.038
C5H6N2O2	126.043
C6H10N2O1	126.079
C5H10N4	126.091
C8H14O1	126.104
C5H5O3N1	127.027
C6H9O2N1	127.063
C7H17N3O_1	127.147
C5H4O4	128.011
C6H8O3	128.047
Glutamine_C5H8N2O2	128.059
Lysine_C6H12N2O	128.095
Glutamic_Acid_C5H7NO3	129.043
C6H11N1O2	129.079
C7H19N3O_1	129.163
C2H_6O7	129.917
C5H3l1O2	129.982
C5H6O4	130.027
C9H6O1	130.042
C6H10O3	130.063
C10H10	130.078
C6H14O1N2	130.111
C7H16N1O1	130.123
C8H5O1N1	131.037
Methionine_C5H9NOS	131.04
C5H9N1O3	131.058
C6H5O_1N5	131.06
C4H4O5	132.006
C8H4O2	132.021
pentose_C5H8O4	132.042
C9H8O1	132.058
C8H8N2	132.069
C10H12	132.094
C7H3N1O2	133.016
C4H7N1O2S1	133.02
C5H3N5	133.039
C5H9O4	133.05
C8H7N1O1	133.053
H7O6P1	133.998
C5H2O1N4	134.023
C8H6O2	134.037
adenine_(_H)_C5H4N5	134.047
C4H10O1N2S1	134.051
C5H10O4	134.058
C8H8N1O1	134.061
C7H5N1O2	135.032
C4H9N1O2S1	135.035
C8H9N1O1	135.068
C2O7	135.964
C4H9O3P1	136.029
C4H8O5	136.037
C5H4O1N4	136.039
C8H8O2	136.052
C9H12O1	136.089
C10H16	136.125
C3H8N1O3P1	137.024
C7H7N1O2	137.048
Histidine_C6H7N3O	137.059
C7H6O3	138.032
C6H6N2O2	138.043
C9H14O1	138.104
C2H4O3S2	139.96
C6H4O4	140.011
C7H8O3	140.047
C8H14N1O1	140.108
C2H8O4N1P1	141.019
C8H15N1O1	141.115
C8H19N3O_1	141.163
O5P2	141.922
C1H3O6P1	141.967
C2H6O3S2	141.976
C10H6O1	142.042
C7H10O3	142.063
C6H10N2O2	142.074
C11H10	142.078
C10H10N2O_1	142.089
C6H9N1O3	143.058
C10H9N1	143.073
C7H13N1O2	143.095
C3H1N2O3P1	143.972
C6H8O4	144.042
C5H8N2O3	144.053
C10H8O1	144.058
C7H12O1S1	144.061
C7H12O3	144.079
C5H7N1O4	145.038
C7H4l2	145.969
C9H6O2	146.037
C6H10O4	146.058
C10H10O1	146.073
C7H1N1O3	146.996
C8H5N1O2	147.032
Phenylalanine_C9H9NO	147.068
C8H4O3	148.016
C5O5H8	148.037
C9H8O2	148.052
C6H12O4	148.074
C10H12O1	148.089
C6H5O1N4	149.046
C8H7N1O2	149.048
C9H11N1O1	149.084
C5H2N4S1	150
C8H6O3	150.032
guanine_(_H)_C5H4N5O	150.042
C5H10O5	150.053
C6H6O1N4	150.054
C9H10O2	150.068
C5H13N1O2P1	150.068
C10H14O1	150.104
C3H6N1O4P1	151.003
C7H5N1O3	151.027
C7H9N3O1	151.075
C3H5O5P1	151.987
C4H9O2P1S1	152.006
C3H8O1N2S2	152.008
C7H4O4	152.011
C8H8O3	152.047
C6H8N4O1	152.07
C10H16O1	152.12
C3H6O5S1	153.994
C3H7O5P1	154.003
C11H6O1	154.042
C10H18O1	154.136
C8H13O2N1	155.095
C7H8O4	156.042
Arginine_C6H12N4O	156.101
C6H7N1O4	157.038
C10H7N1O1	157.053
C7H11O3N1	157.074
C6H11N3O2	157.085
C8H15N1O2	157.11
O6P2	157.917
C6H6O5	158.022
C10H6O2	158.037
C7H10O4	158.058
C10H10N2	158.084
C6H14O1N4	158.117
H3N1O5P2	158.949
C6H9N1O4	159.053
H2O6P2	159.933
C5H8N2O2S1	160.031
C6H8O5	160.037
C7H12O4	160.074
N3O2C6H14	160.109
C13H20O_1	160.162
H1O7P2N_1	160.917
diphosphate_H3O6P2	160.94
C6H11N1O4	161.069
H4O6P2	161.948
C9H6O3	162.032
C6H10O3S1	162.035
C10H10O2	162.068
C5H10O3N1P1	163.04
C6H11O5	163.061
Tyrosine_C9H9NO2	163.063
C10H13N1O1	163.1
C5H12N2S2	164.044
C6H12O5	164.068
C7H8O1N4	164.07
C10H12O2	164.084
C12H20	164.156
C3H8N3O3P1	165.03
C5H12N1O3P1	165.055
C9H11N1O2	165.079
C8H10N2S1	166.056
C9H10O3	166.063
C5H13N1O3P1	166.063
C10H14O2	166.099
C9H13N1O2	167.095
C6H3N1O3S1	168.983
C4H10O5P1	169.027
C1O6P2	169.917
C3H7O6P1	169.998
C7H10O_1l1N5	171.068
C10H8N2O1	172.064
C7H12N2O3	172.085
C9H16O3	172.11
C8H15N1O3	173.105
C6H6O6	174.016
C7H10O5	174.053
C8H14O4	174.089
C6H14O2N4	174.112
C9H5N1O3	175.027
C7H13N1O4	175.084
H2O7P2	175.928
C4O8	175.959
C6H8O6	176.032
C10H8O3	176.047
C7H12O5	176.068
C9H7N1O3	177.043
C7H7N5O1	177.065
H4O7P2	177.943
C9H9N1O3	179.058
C7H3l3	179.93
glucose_C6H12O6	180.063
C10H12O3	180.079
C10H15O2N1	181.11
C5H12l1O1N2P1	182.038
C8H10O1N2S1	182.051
C13H10O1	182.073
C10H14O3	182.094
C12H22O1	182.167
C7H9O3N3	183.064
C8H13N3O2	183.101
C7H4O4S1	183.983
C7H4O6	184.001
C4H9O6P1	184.014
C8H12N2O3	184.085
C10H24N4O_1	184.205
C10H11O_1N5	185.107
C11H6O3	186.032
Tryptophan_C11H10N2O	186.079
C8H14N2O3	186.1
C8H13N1O4	187.084
C7H13N3O3	187.096
C8H12O1S2	188.033
C11H8O3	188.047
C12H12O2	188.084
C10H7N1O3	189.043
C10H10O2N2	190.074
C14H22	190.172
C10H8O4	192.042
C7H12O6	192.063
C11H12O3	192.079
C12H16O2	192.115
C7H3N3O4	193.012
C9H7N1O4	193.038
C9H11O2N3	193.085
C5H7O4P1S1	193.98
C9H6O5	194.022
C9H8N1O4	194.045
C11H18N2O1	194.142
C15H30O_1	194.24
C9H9N1O4	195.053
C7H9O2N5	195.076
C9H13O2N3	195.101
C6H12O7	196.058
C8H10N2O2S1	198.046
C8H13N3O3	199.096
C3H6O6P2	199.964
C4H9O7P1	200.009
C12H8O3	200.047
C12H24O2	200.178
C9H15N1O4	201.1
C10H11N5	201.101
C8H14N2O2S1	202.078
C8H14N2O4	202.095
C10H18O4	202.121
C11H9N1O3	203.058
glcnac_C8H13N1O5	203.079
C10H13N5	203.117
C10H4O5	204.006
C11H8O4	204.042
C15H24	204.188
C10H11N3S1	205.067
C9H11O1N5	205.096
C1H4O8P2	205.938
C6H6O8	206.006
C11H10O4	206.058
C10H10O3N2	206.069
C8H14O6	206.079
C14H8O2	208.052
C6H11O6P1	210.029
C14H26O1	210.198
C5H10N1O6P1	211.025
C5H9O7P1	212.009
C12H20O3	212.141
C5H10O7P1	213.016
C13H10O3	214.063
C12H10N2O2	214.074
C12H8S2	216.007
C11H4l1N1O2	216.993
C8H11N1O6	217.059
C6H3I1O1	217.923
C6H7N2O5P1	218.009
C12H10O4	218.058
C15H22O1	218.167
C12H11O4	219.066
C5H11O2l2N2P1	219.994
C8H12O7	220.058
C13H16O3	220.11
C14H20O2	220.146
C16H28	220.219
C8H15O6N1	221.09
Cystine_C6H10N2O3S2	222.013
C15H26O1	222.198
C17H34O_1	222.271
C12H17O3N1	223.121
C3H2N2O6P2	223.939
C12H8N4O1	224.07
thymidine_(_H2O)_C10H12N2O4	224.08
C12H16O4	224.105
C15H28O1	224.214
C6H10O7S1	226.015
uridine_(_H2O)_C9H10N2O5	226.059
biotinyl_(_H2O)_C10H14N2O2S	226.078
C14H26O2	226.193
C18H26O_1	226.209
C10H16N2O4	228.111
C19H32O_2	228.261
pyridoxal_phosphate_(_H2O)_C8H8NO5P	229.014
C5H11O8P1	230.019
C8H10N2O6	230.054
C9H14N2O5	230.09
C8H12N2O4S1	232.052
C19H36O_2	232.292
C15H22O2	234.162
C19H38O_2	234.308
C6H10O5P1N3	235.036
C8H12O8	236.053
C19H26O_1	238.209
palmitoylation_(_H2O)_C16H30O	238.23
C6H10N1O7P1	239.019
H3O9P3	239.899
C11H12O6	240.063
C18H24	240.188
C16H32O1	240.245
C6H12O7N1P1	241.035
C6H11O8P1	242.019
C11H18N2O4	242.127
C18H26	242.203
biotinyl_(_H)_C10H15N2O3S	243.08
C12H20O5	244.131
C10H15O6N1	245.09
C9H14N2O4S1	246.067
C15H18O3	246.126
C8H12N2O5S1	248.047
C16H24O2	248.178
C7H8N1O5P1S1	248.986
C7H12O5N3P1	249.051
C9H15N1O5S1	249.067
adenosine_(_H2O)_C10H11N5O3	249.086
C10H12N5O3	250.094
C15H8O4	252.042
C17H16O2	252.115
C15H24O3	252.173
C20H28O_1	252.224
C13H6N2O4	254.033
C10H10O4N2S1	254.036
C18H22O1	254.167
C16H17O2N1	255.126
C18H24O1	256.183
C7H8N5O4P1	257.031
H5O10P3	257.91
C10H14N2O6	258.085
C13H14O2N4	258.112
C7H4l4O2	259.897
C13H16N4O2	260.127
C16H20O3	260.141
C18H28O1	260.214
C9H15N2O5P1	262.072
C18H30O1	262.23
C11H8N2O4S1	264.02
C10H16O8	264.085
C18H32O1	264.245
C_8H_6N7O9P3S1	264.822
guanosine_(_H2O)_C10H11N5O4	265.081
C18H34O1	266.261
C_10H_12N7O11P3S1	266.765
C16H13N1O3	267.09
C17H17O2N1	267.126
C10H8O3N2S2	267.998
C7H13O7N2P1	268.046
C20H12O1	268.089
C20H28	268.219
C17H19O2N1	269.142
C19H10O2	270.068
C19H26O1	270.198
C10H10F1N3O5	271.06
C10H16l_1O6N3S1	271.107
C19H28O1	272.214
C20H32	272.25
C14H10O2S2	274.012
C11H17N1O7	275.101
C14H15O5N1	277.095
C5H12O9P2	277.996
C14H14O6	278.079
C20H38	278.297
C11H13N5O2S1	279.079
C18H14N1F1O1	279.106
C_9H_10N7O11P3S1	280.781
C9H16N1O7P1	281.066
C18H19O2N1	281.142
C_8H_4N7O10P3S1	282.833
C8H14N1O8P1	283.046
C17H17N1O3	283.121
C2H7O10P3	283.925
C15H8O6	284.032
C16H12O5	284.068
C20H28O1	284.214
C_10H_10N7O12P3S1	284.776
C11H14N2O7	286.08
C20H30O1	286.23
C21H34	286.266
C17H21O3N1	287.152
C18H8O4	288.042
C20H32O1	288.245
glutathione_(_H2O)_C10H15N3O5S	289.073
C20H34O1	290.261
C11H17N1O8	291.095
C5H10O10P2	291.975
C6H12O9S2	291.992
C12H20O8	292.116
C20H36O1	292.277
C5H_6O15	293.877
C11H18O9	294.095
C19H22O1N2	294.173
C20H38O1	294.292
C_8H_8N7O11P3S1	294.796
C14H12N6O2	296.102
C11H15N5O3S1	297.09
C18H19N1O3	297.136
C_9H_8N7O12P3S1	298.791
C19H25N1O2	299.189
C17H18O5	302.115
C9H11N3O7P1	304.033
thymidine_5_monophosphate_(_H2O)_C10H13N2O7P	304.046
C15H12O7	304.058
C10H16N4O5S1	304.084
cytidine_5_monophsophate_(_H2O)_C9H12N3O7P	305.041
C9H12N3O7P1	305.041
C10H15N3O6S1	305.068
C11H20O5N3P1	305.114
C12H23O6N3	305.159
uridine_5_monophosphate_(_H2O)_C9H11N2O8P	306.025
C18H10O5	306.053
C10H17N3O6S1	307.084
neugc_C11H17N1O9	307.09
C18H12O5	308.068
C10H17N2O7P1	308.077
C15H16O7	308.09
C12H20O9	308.111
C20H24O1N2	308.189
C19H20N1O3	310.144
C22H30O1	310.23
C19H21O3N1	311.152
C8H13N2O9P1	312.036
C22H32O1	312.245
C_8H_6N7O12P3S1	312.807
C16H10O7	314.043
C22H34O1	314.261
C12H12O10	316.043
C11H14N2O7P1	317.054
C11H13N1O8P1	318.038
C20H18O2N2	318.137
C20H30O3	318.219
C21H34O2	318.256
C22H38O1	318.292
C9H13O7N4P1	320.052
C22H40O1	320.308
C6H11O10N1S2	320.982
C9H12N3O8P1	321.036
C22H42O1	322.324
C9H14N3O8P1	323.052
C12H21N1O9	323.122
C20H21N1O3	323.152
C18H12O6	324.063
C15H16O8	324.085
C12H22O6P2	324.089
C12H20O10	324.106
C17H12O7	328.058
C10H13N6O5P1	328.069
Adenosine_5_monophosphate_(_H2O)_C10H12N5O6P	329.053
C10H12N5O6P1	329.053
C10H11N4O7P1	330.037
C10H13N5O6P1	330.06
C21H20O2N2	332.152
C11H14N2O6S2	334.029
C9H14O7N5P1	335.063
C21H24N2O2	336.184
C9H15N4O4P2S1	337.029
C9H15O8N4P1	338.063
C9H14N3O9P1	339.047
C15H17N1O8	339.095
C18H12O7	340.058
C11H21N2O6P1S1	340.086
C25H40	340.313
C11H20O7S1N1P1	341.07
C18H14O7	342.074
C6H2I2O1	343.82
C27H36O_1	344.287
Guanosine_5_monophosphate_(_H2O)_C10H12N5O7P	345.047
C6H4I2O1	345.835
C12H10O12	346.017
C10H11N4O8P1	346.031
C10H14N5O7P1	347.063
C12H17N3O7S1	347.079
C16H28O8	348.178
C24H44O1	348.339
C3H13O11P3S1	349.939
C21H22O3N2	350.163
C25H34O1	350.261
C24H46O1	350.355
C12H16O12	352.064
C21H23O4N1	353.163
C18H14N2O6	354.085
C14H17O6N3S1	355.084
C18H30O7	358.199
C14H20N2O9	360.117
C24H40O2	360.303
C14H23O10N1	365.132
C27H44	368.344
C17H22O9	370.126
C5H11O13P3	371.941
C11H12N5O8P1	373.042
C22H18N2O4	374.127
C24H38O3	374.282
C21H7O1l2N3	374.997
C11H19O5N4P2S1	381.055
deoxythymidine_5_diphosphate_(_H2O)_C10H14N2O10P2	384.012
C27H44O1	384.339
C10H15N3O6S2e1	384.985
cytidine_5_diphosphate_(_H2O)_C9H13N3O10P2	385.008
C9H12N2O11P2	385.992
C24H38O4	390.277
C27H40O2	396.303
C30H40	400.313
C10H16O11N2P2	402.023
C30H48	408.376
Adenosine_5_diphosphate_(_H2O)_C10H13N5O9P2	409.019
C10H14N5O9P3S_1	409.028
C18H24O11	416.132
C24H32O6	416.22
C17H32N6O4S1	416.221
C27H44O3	416.329
C11H22N2O9P2S1	420.052
C23H35N1O4S1	421.229
Guanosine5_diphosphate_(_H2O)_C10H13N5O10P2	425.014
C12H19O7N4P2S1	425.045
C19H19O5N7	425.145
C19H21N7O5	427.16
C18H34N6O4S1	430.236
C27H44O4	432.324
C3H2N7O11P3S1	436.875
C17H19N4O8P1	438.094
C27H18O6	438.11
C46H77N_2O_8P_1	442.663
C35H46O_1	450.365
C7H12O12N5P3	450.97
C30H44O3	452.329
C22H27O4N7	453.212
C18H30O13	454.169
C20H21N7O6	455.155
C25H32N2O6	456.226
C1N7O14P3S1	458.844
C9H13N2O14P3	465.958
C18H30O14	470.164
C2H2N7O14P3S1	472.859
C20H39N7O4S1	473.278
C35H56	476.438
C32H60O2	476.459
C9H14N5O12P3	476.985
C25H38N2O5S1	478.25
C4H2N7O13P3S1	480.864
C17H28N2O12S1	484.136
C17H30O12N2S1	486.152
C18H30O15	486.158
C28H30O4N4	486.227
C10H14N5O12P3	488.985
C5H4N7O13P3S1	494.88
C9H16O13N5P3	494.996
C19H20N3O11P1	497.084
C4H6N7O14P3S1	500.891
C10H14N5O13P3	504.98
C10H13N4O14P3	505.964
C5H8N7O14P3S1	514.906
C23H21O11N3	515.118
C21H25N1O14	515.128
C15H17N5O10P2S1	521.017
C46H78N_2O_5	522.63
C27H27O10N1	525.163
C18H28O18	532.128
C29H31O9N1	537.2
C15H21N5O13P2	541.061
C15H22N5O13P2	542.069
C40H64	544.501
C28H51N1O9	545.356
C29H31O10N1	553.195
C21H41N5O12	555.275
C7H10N7O15P3S1	556.917
C34H32O4N4	560.242
C27H20N2O12	564.102
S2O9C20H32N6	564.167
C44H72O_2	568.574
C10H15N5O15P4	568.952
C8H12N7O15P3S1	570.933
C14H24N7O10P3S1	575.052
C14H26N7O11P3S1	593.062
C35H32O4M1g1N4	596.227
C23H43O13N5	597.286
C16H28N7O10P3S1	603.083
C14H21N6O13P3S1	606.01
C35H30O5M1g1N4	610.207
C45H72	612.563
C34H63N1O8	613.455
C12H26N7O14P3S1	617.047
C17H30N7O10P3S1	617.099
C16H27N6O12P3S1	620.062
C27H24O17	620.101
C16H26N5O13P3S1	621.046
C15H23N5O16P3	622.035
C13H21N6O15P3S1	626
C24H27N4O14P1	626.126
C30H32N2O13	628.19
C16H26N7O12P3S1	633.057
C28H39O13S_2N6P1	634.287
C15H30N7O13P3S1	641.084
C21H26N7O13P2	646.106
C13H28N7O15P3S1	647.058
C17H28N7O12P3S1	647.073
C24H40O20	648.211
C10H16N5O18P5	648.918
C14H22N7O15P3S1	653.011
C15H30N7O14P3S1	657.078
C15H32N7O14P3S1	659.094
C20H29N3O18P2	661.092
C15H24N7O15P3S1	667.026
C21H33N7O12P2S1	669.138
C19H32N7O12P3S1	675.104
C50H80	680.626
C14H20N7O17P3S1	682.985
C28H38N5O13P1	683.22
C16H30N7O15P3S1	685.073
C39H60O10	688.419
C19H31N6O14P3S1	692.083
C34H64N1O11P1	693.422
C43H71O5P1	698.504
C39H60O11	704.414
C19H29N6O15P3S1	706.062
C19H32N7O14P3S1	707.094
C43H87O5P1	714.629
C20H34O14N7P3S1	721.11
C20H34N7O14P3S1	721.11
C19H29N6O16P3S1	722.057
C34H42O14N4	730.27
C23H34N4O19P2	732.129
C21H36N7O14P3S1	735.125
C39H42O11N4	742.285
co_enzyme_A_(_H2O)_C21H33N7O15P3S	748.097
C21H34N7O15S1P3	749.105
C21H35N7O15P3S1	750.112
C29H34N5O17P1	755.169
C30H43N6O15P1	758.252
C21H32N7O16P3S1	763.084
co_enzyme_A_(_H)_C21H34N7O16P3S	765.1
C21H36N7O16P3S1	767.115
C29H49O17N3P2	773.254
C22H38N7O16P3S1	781.131
C22H35N8O16P3S1	792.11
C23H37N7O16P3S1	792.123
H39C24O16N7P3S1	806.139
C23H38O17N7P3S1	809.126
C30H50O25	810.264
C24H40O17N7P3S1	823.141
C31H52N7O17P1	825.316
H41C26O16N7P3S1	832.154
C25H41O16N8P3S1	834.157
C27H40O17N7P3S1	859.141
C28H41N5O22P2	861.172
C43H50O15N4	862.327
C45H72O16	868.482
C32H52N7O19P1	869.306
C41H60N12O10	880.456
H49C31O16N7P3S1	900.217
C46H63N10O7o1	914.421
C30H48O18N7P3S1	919.199
C44H48O15o1N4	919.245
C44H49O15o1N4	920.253
C60H98O6N1P1	959.713
C36H60O30	972.317
C34H53N7O23P2	989.267
C35H53N7O25P2	1033.26
C51H80O22	1044.51
C37H58N8O24P2	1060.3
C38H58N8O26P2	1104.29
C56H75N15O10o1	1164.52
C60H64O28	1232.36
C59H83N16O13P1o1	1301.54
